# Integrated metabolomics data analysis to generate mechanistic hypotheses with MetaProViz

**DOI:** 10.1101/2025.08.18.670781

**Authors:** Christina Schmidt, Denes Turei, Dimitrios Prymidis, Macabe Daley, Christian Frezza, Julio Saez-Rodriguez

## Abstract

With the growing number of metabolomics and lipidomics studies, robust strategies for bioinformatic analyses are increasingly important. However, the absence of standardized and reproducible workflows, coupled with ambiguous metabolite annotations, hampers effective analysis, particularly when integrating prior knowledge with metabolomics data. Moreover, the limited availability of comprehensive, curated prior knowledge further limits functional analyses and reduces the extraction of meaningful biological insights.

Here we present MetaProViz (Metabolomics Processing, functional analysis and Visualization), a free open-source R package for metabolomics data analysis that integrates prior knowledge to generate mechanistic hypotheses (https://saezlab.github.io/MetaProViz/). MetaProViz offers a flexible framework consisting of five modules: processing, differential analysis, prior knowledge integration, functional analysis and visualisation, applicable to both intracellular and exometabolomics experiments. To improve functional analysis, we created the Metabolism Signature Database (MetSigDB), a collection of annotated metabolite sets. MetSigDB includes classical pathway-metabolite sets, metabolite-receptor and metabolite-transporter sets, and chemical class-metabolite sets. In addition, MetaProViz enables the conversion of gene sets to metabolite sets by using enzyme-metabolic reaction associations. In addition, MetaProViz translates between metabolite identifiers of commonly used databases, analyzes mapping ambiguities and completes missing annotations. The MetaProViz functional analysis toolkit includes sample metadata analysis, classical enrichment analysis and biologically informed clustering. We showcase MetaProViz functionalities using kidney cancer metabolomics data from cell lines, cell-culture media, and tumour tissue. We found increased methionine usage in clear-cell renal cell carcinoma (ccRCC) cell lines in line with decreased methionine levels in tumour samples. Further, we link this observation to enzymes and transporters crucial for overall survival in ccRCC and suggest that the increased methionine usage reflects the elevated DNA-hypermethylation landscape, a known characteristic in ccRCC. In summary, MetaProViz facilitates and improves the analysis and interpretation of metabolomics data.

**Graphical Abstract:** 
