## Extended Data Table 2 for "Integrated metabolomics data analysis to generate mechanistic hypotheses with MetaProViz"

### Sheet: SheetOverview
Sheet	Content
Sheet 1	Alanine IDs mapped to pathways from wiki, KEGG and Reactome.
Sheet 2	Mapping ambiguities for `KEGG Glycolysis/Gluconeogenesis` translating from KEGG to HMDB IDs.

### Sheet: AlanineIDs
TrivialName	ID	Database	PathwayCount
L-Alanine	16977	ChEBI	44
L-Alanine	5950	PubChem	44
L-Alanine	C00041	KEGG	44
L-Alanine	HMDB0000161	HMDB	44
D-Alanine	15570	ChEBI	3
D-Alanine	71080	PubChem	3
D-Alanine	C00133	KEGG	3
D-Alanine	HMDB0001310	HMDB	3
Alanine zwitterion	57383916	PubChem	0
Alanine zwitterion	66916	ChEBI	0
Alanine	16449	ChEBI	4
Alanine	602	PubChem	4
Alanine	C01401	KEGG	4

### Sheet: MappingAmbiguities
term	KEGG	KEGG_to_hmdb	Count(KEGG_to_hmdb)	AcrossGroupMappingIssue(KEGG_to_hmdb)	hmdb_to_KEGG	Count(hmdb_to_KEGG)	AcrossGroupMappingIssue(hmdb_to_KEGG)	Mapping
Glycolysis / Gluconeogenesis	C00022	C00022 --> HMDB0000243	1	FALSE	HMDB0000243 --> C00022	1	FALSE	one-to-one
Glycolysis / Gluconeogenesis	C00024	C00024 --> HMDB0001206, HMDB0247926	2	FALSE	HMDB0001206 --> C00024	1	FALSE	one-to-many
Glycolysis / Gluconeogenesis	C00031	C00031 --> HMDB0000122, HMDB0304632, HMDB0000516, HMDB0003340, HMDB0006564, HMDB0062170	6	FALSE	HMDB0000122 --> C00031, C00221	2	FALSE	many-to-many
Glycolysis / Gluconeogenesis	C00033	C00033 --> HMDB0000042	1	FALSE	HMDB0000042 --> C00033	1	FALSE	one-to-one
Glycolysis / Gluconeogenesis	C00036	C00036 --> HMDB0000223	1	TRUE	HMDB0000223 --> C00036	1	TRUE	one-to-one
Glycolysis / Gluconeogenesis	C00068	C00068 --> HMDB0001372, HMDB0062636	2	FALSE	HMDB0001372 --> C00068	1	FALSE	one-to-many
Glycolysis / Gluconeogenesis	C00074	C00074 --> HMDB0000263	1	FALSE	HMDB0000263 --> C00074	1	FALSE	one-to-one
Glycolysis / Gluconeogenesis	C00084	C00084 --> HMDB0000990	1	FALSE	HMDB0000990 --> C00084	1	FALSE	one-to-one
Glycolysis / Gluconeogenesis	C00085	C00085 --> HMDB0000124	1	FALSE	HMDB0000124 --> C00085	1	FALSE	one-to-one
Glycolysis / Gluconeogenesis	C00103	C00103 --> HMDB0001586, HMDB0001306	2	FALSE	HMDB0001306 --> C00103	1	FALSE	one-to-many
Glycolysis / Gluconeogenesis	C00111	C00111 --> HMDB0001473, HMDB0011735	2	FALSE	HMDB0001473 --> C00111	1	FALSE	one-to-many
Glycolysis / Gluconeogenesis	C00118	C00118 --> HMDB0001112, HMDB0304402	2	FALSE	HMDB0001112 --> C00118	1	FALSE	one-to-many
Glycolysis / Gluconeogenesis	C00186	C00186 --> HMDB0000190, HMDB0003328, HMDB0062492	3	FALSE	HMDB0000190 --> C00186	1	FALSE	one-to-many
Glycolysis / Gluconeogenesis	C00197	C00197 --> HMDB0060180	1	FALSE	HMDB0060180 --> C00197	1	FALSE	one-to-one
Glycolysis / Gluconeogenesis	C00221	C00221 --> HMDB0000122, HMDB0304632, HMDB0000516, HMDB0003340, HMDB0006564, HMDB0062170	6	FALSE	HMDB0000122 --> C00031, C00221	2	FALSE	many-to-many
Glycolysis / Gluconeogenesis	C00236	C00236 --> HMDB0001270, HMDB0062758	2	FALSE	HMDB0001270 --> C00236	1	FALSE	one-to-many
Glycolysis / Gluconeogenesis	C00267	C00267 --> HMDB0003345, HMDB0061922	2	FALSE	HMDB0003345 --> C00267	1	FALSE	one-to-many
Glycolysis / Gluconeogenesis	C00354	C00354 --> NA	1	FALSE		0		one-to-none
Glycolysis / Gluconeogenesis	C00469	C00469 --> HMDB0000108	1	FALSE	HMDB0000108 --> C00469	1	FALSE	one-to-one
Glycolysis / Gluconeogenesis	C00631	C00631 --> HMDB0000362, HMDB0062707, HMDB0003391, HMDB0304085	4	FALSE	HMDB0000362 --> C00631	1	FALSE	one-to-many
Glycolysis / Gluconeogenesis	C00668	C00668 --> NA	1	FALSE		0		one-to-none
Glycolysis / Gluconeogenesis	C01159	C01159 --> HMDB0001294	1	FALSE	HMDB0001294 --> C01159	1	FALSE	one-to-one
Glycolysis / Gluconeogenesis	C01172	C01172 --> HMDB0003498	1	FALSE	HMDB0003498 --> C01172	1	FALSE	one-to-one
Glycolysis / Gluconeogenesis	C01451	C01451 --> HMDB0003546	1	FALSE	HMDB0003546 --> C01451	1	FALSE	one-to-one
Glycolysis / Gluconeogenesis	C05125	C05125 --> HMDB0003904, HMDB0304055	2	FALSE	HMDB0003904 --> C05125	1	FALSE	one-to-many
Glycolysis / Gluconeogenesis	C06186	C06186 --> HMDB0029943	1	FALSE	HMDB0029943 --> C06186	1	FALSE	one-to-one
Glycolysis / Gluconeogenesis	C06187	C06187 --> NA	1	FALSE		0		one-to-none
Glycolysis / Gluconeogenesis	C06188	C06188 --> NA	1	FALSE		0		one-to-none
Glycolysis / Gluconeogenesis	C15972	C15972 --> NA	1	FALSE		0		one-to-none
Glycolysis / Gluconeogenesis	C15973	C15973 --> NA	1	FALSE		0		one-to-none
Glycolysis / Gluconeogenesis	C16255	C16255 --> HMDB0006878	1	FALSE	HMDB0006878 --> C16255	1	FALSE	one-to-one
